# Fragmentation through cell-cell adhesion maintains senescent cell viability but promotes debris deposition

**DOI:** 10.1101/2023.01.11.523642

**Authors:** Matej Durik, Daniel Sampaio Gonçalves, Tania Knauer-Meyer, Coralie Spiegelhalter, Nadia Messaddeq, Marco Seehawer, Dmitry Bulavin, Lars Zender, William M. Keyes

**Affiliations:** Institut de Génétique et de Biologie Moléculaire et Cellulaire (IGBMC), Équipe Labellisée Ligue Contre le Cancer, Illkirch, France; UMR7104, Centre National de la Recherche Scientifique (CNRS), Illkirch, France; U1258, Institut National de la Santé et de la Recherche Médicale (INSERM), Illkirch, France; Université de Strasbourg, Illkirch, France; Department of Internal Medicine VIII, University Hospital Tübingen, 72076 Tübingen, Germany; Department of Physiology I, Institute of Physiology, Eberhard Karls University Tübingen, 72076 Tübingen, Germany; Translational Gastrointestinal Oncology Group, German Consortium for Translational Cancer Research (DKTK), German Cancer Research Center (DKFZ), Heidelberg 69120, Germany; Institute for Research on Cancer and Aging of Nice (IRCAN), Université Côte d’Azur, INSERM, CNRS, Nice, France

**Author notes:** Correspondence to ***Bill Keyes,*** IGBMC, 1 Rue Laurent Fries, BP 10142, 67404 Illkirch - CU Strasbourg, France, ***Matej Durik***, IGBMC, 1 Rue Laurent Fries, BP 10142, 67404 Illkirch - CU Strasbourg, France.

**Keywords:** senescence, mitochondria, cell-cell adhesion, debris, aging, cancer, DAMPs

## Abstract

Cellular senescence is a state of stable arrest and secretion linked to aging and disease. Here we identify that senescent cells dispose of large fragments of themselves through cell-to-cell adhesion, which we term senescent-cell adhesion fragments (SCAFs). Found across all senescent types examined, SCAFs lack nuclear material but contain organelles, including damaged mitochondria. Disrupting adherens junctions decreased SCAF formation but induced senescent-cell death, which was caused by an inability to shed damaged mitochondria. Dynamic analyses show that SCAFs ultimately rupture, releasing a complex proteome including damage-associated molecular patterns (DAMPs) and proteins linked to neurodegenerative disease. Functionally, SCAFs activate wound-healing and cancer-related programs, promoting migration and invasion. Altogether, these findings identify a new feature that facilitates senescent cell survival, but the consequence of which is external deposition of damaged intracellular contents, with implications for cancer and aging.
