## Supplemental Table 1 for "Fragmentation through cell-cell adhesion maintains senescent cell viability but promotes debris deposition"

### Sheet: MS fragments
Mass Spec results for protein identified in each of the SCAF replicates analyzed
Count	7	16	2	12	8	18	14	0	9	12	11	20	65	18	1376
Samples	S1D5	S1D10	S2D5	S2D10	S1D5+S1D10	S1D5+S2D5	S1D5+S2D10	S1D10+S2D5	S1D10+S2D10	S2D5+S2D10	S1D5+S1D10+S2D5	S1D5+S1D10+S2D10	S2D5+S2D10+S1D5	S2D5+S2D10+S1D10	S1D5+S1D10+S2D5+S2D10
	SLPI	ITIH1	STATH	GSDMA	GIPC1	ARPC5L	PRMT5		MECP2	CHCHD2P9	RANBP2	IGHA1	SNU13	AGL	FLNC
	PCNA	APOD	AKR1C1	SUMO1	PLAT	ATAD3B	LUZP1		ABLIM3	ANP32B	PKP1	CASP3	DDX5	IGHG2	PLEC
	TBC1D4	HP		CRAT	EXOC4	TNS1	GBP1		CISD1	UPF1	CACYBP	GRB2	PTMA	IGHG3	ACTB
	RELA	FGB		ARSA	UBE2M	ADD3	GOLGA3		QSOX1	TRA2B	EIF3K	LCN1	BTF3	SNX2	MYH9
	TAOK1	FGG		GOLGA2	MYO5A	TRIP6	HLA-B		LIN7C	ATP13A1	SERPINF1	GLB1	SNRPD1	PPP3R1	VIM
	PPFIBP1	FGA		NAGA	ECI2	TGFB1I1	DCBLD2		BABAM1	NDUFS2	RBMS2	ADPGK	EIF4G2	CLEC3B	ACTG1
	RWDD1	HPX		ATP6V0A1	LONP1	MAGED1	FYCO1		DNASE1L1	FGF2	WDFY1	SURF4	ANP32A	IGHG4	FLNA
		SERPINA1		TMEM106B	CHP1	NDUFB11	POR		SLC30A1	SRSF4	GABARAPL2	ITGB5	LSM12	GOT1	AHNAK
		CFH		LGMN		TAOK3	ABCF1		ANO6	GALNT2	CDSN	TMCO1	EIF1AY	ASAH1	ACTA2
		1		FDXR		ZC3HAV1	KIF1B			LBH	STX4	TOLLIP	RALY	NOP56	ACTN1
		ORM1		SCYL1		PRKCA	DNAJC13			GSTT2	EXOC1	NDUFB9	AKR7A2	MGARP	TLN1
		JCAD		LIN7A		KRTAP2-4	PREP			SDF4		TBC1D8B	CKAP5	LAMTOR1	ACTN4
		CORO2B				COPS3	STK24					IGLC2	FAM98A	AP1G1	TUBB
		CLU				MAP2K3	TTC37					SYAP1	LARP4	SYNPO	CLTC
		IGHV3-7				ARHGAP17						PTPA	MATR3	PRKCI	GAPDH
		KNG1				AP3M1						PEX14	DHX9	MPST	TUBB4B
						DOCK7						STRN3	DDX17	AK2	TUBB2A
						BCLAF1						COL8A1	MAPK3	PSME3	PKM
												NUMB	PRKDC		DYNC1H1
												TTN	TM9SF2		FLNB
													HNRNPUL2		TUBB3
													KHSRP		MYOF
													ACBD3		VCL
													PSME2		IQGAP1
													HP1BP3		SPTAN1
													DST		TUBA1C
													TRIM25		HSP90AA1
													U2AF1		ALDOA
													GOLIM4		ACTBL2
													WDR77		SPTBN1
													GOLGB1		HSPA8
													BLVRA		TUBB6
													CUL4B		NES
													CEP170		ENO1
													COL6A2		HSPA5
													CARM1		CKAP4
													CRTAP		KRT6B
													FUBP3		VCP
													CLIP1		LMNA
													NDUFA10		ANXA6
													GBF1		EEF2
													HNRNPA0		ANXA2
													SEL1L		HSP90B1
													TROVE2		KRT6C
													BIN1		TUBA4A
													CHRM2		MSN
													LUC7L2		MVP
													NRDC		MAP4
													TNS3		CALR
													CSNK2A1		HSP90AB1
													PSMD14		P4HB
													YTHDF2		MAP1B
													CIAPIN1		LMO7
													ACAD9		EEF1A1
													CHORDC1		ATP5F1B
													COLGALT1		RRBP1
													UBA2		MYH10
													FAS		CALD1
													TPBG		TAGLN
													EDC4		PDIA3
													EPN1		POTEF
													FLJ45252		ANXA5
													SF3B1		PGK1
													TIPRL		WDR1
													PLAA		CAP1
															TGM2
															GSN
															CALU
															GANAB
															ITGB1
															TPM2
															MAP1A
															ACLY
															HSPD1
															FASN
															TPM4
															UBA1
															SERPINH1
															HSPB1
															MYL12B
															PFN1
															MYLK
															ITGA2
															TPI1
															GDI2
															LDHA
															COPA
															ANXA1
															ATP5F1A
															HSPA4
															RPN1
															YWHAZ
															UCHL1
															FSCN1
															RNH1
															MYO1C
															PLIN3
															PDLIM1
															LGALS1
															TPM1
															SND1
															CCT2
															PDIA4
															PPIA
															ATP2B4
															CAPN2
															TKT
															TCP1
															DBN1
															POTEJ
															YWHAQ
															KIF5B
															MYL9
															LRP1
															PDCD6IP
															TAGLN2
															CTTN
															PRDX1
															FN1
															CCT8
															EEF1G
															GDI1
															EPRS
															YWHAE
															HSPA1B
															HSPA9
															CAVIN1
															CANX
															DPYSL2
															CCT3
															EZR
															YWHAB
															YWHAG
															CCT4
															STIP1
															PGAM1
															DSP
															G6PD
															ATP1A1
															HNRNPA2B1
															FHL2
															ASPH
															PRDX6
															CNN3
															EIF5A
															GPI
															RTN4
															P4HA1
															RPL4
															ZYX
															PLS3
															40057
															CCT5
															ACTR3
															RDX
															MYL6
															CLIC1
															GFPT1
															HNRNPK
															BASP1
															TXNRD1
															KPNB1
															CLIC4
															ARPC2
															MACF1
															NT5E
															PALLD
															MDH2
															40787
															RCN1
															IARS
															HADHA
															TPM3
															PYGB
															RACK1
															VAT1
															GSTP1
															CTSD
															SEC31A
															CTSB
															LDHB
															EEF1A2
															RPL3
															KRT3
															AP2A1
															COPB2
															YWHAH
															CCT7
															AKAP2
															IGF2R
															ALCAM
															CORO1C
															LASP1
															YBX1
															FKBP10
															CD44
															RPS3
															DCTN1
															AP2B1
															CAPZB
															HSPB6
															CCT6A
															PRKCSH
															PDLIM7
															ARF3
															CFL1
															RAB1A
															HNRNPA1
															AKR1B1
															PEBP1
															TFRC
															PPP1CA
															NCL
															STOM
															SEPT2
															GARS
															NPM1
															THBS1
															KPRP
															PRDX2
															RAI14
															PPP1CB
															ACTR2
															NPEPPS
															CYB5R3
															CFL2
															CAPZA1
															CAND1
															CAPZA2
															GNAI2
															DYNC1I2
															ENO2
															SEC23A
															VDAC1
															COPG1
															CAPNS1
															CSRP1
															ARF4
															PPIB
															TUFM
															GFP
															EHD2
															HRNR
															MRC2
															COMT
															RPLP0
															SEPT7
															TPT1
															CAV1
															S100A9
															RPS27A
															PSMD2
															HNRNPA3
															AP1B1
															CNN1
															NME1
															DLD
															HEXB
															EEF1D
															CNN2
															ARPC1B
															VDAC2
															SEC22B
															NEXN
															PSMC5
															PRDX4
															ANXA4
															TALDO1
															SLC25A6
															RPS4X
															TPD52L2
															PICALM
															EIF4G1
															HK1
															IMMT
															EIF3C
															RAB1B
															PCBP1
															USO1
															S100A11
															CAMK2D
															RAB5C
															PPP2R1A
															PGD
															PPP1CC
															PPA1
															RPN2
															CALM3
															PCYOX1
															COTL1
															HMGA2
															ATIC
															KRT78
															HDLBP
															HSPA1L
															PDIA6
															ARPC1A
															SOD2
															SERBP1
															FAM129B
															RPS8
															ESD
															PSMA5
															CDC42
															RPS2
															PRPS1
															HIST1H4A
															MARCKS
															RHOC
															DSTN
															IPO5
															PSMC2
															RPS18
															TXN
															EIF4A1
															PDLIM5
															RHOA
															RPS3A
															PRMT1
															RPLP2
															PEA15
															HYOU1
															DDX3X
															USP5
															ARHGDIA
															PHB2
															SLC25A5
															ARHGAP1
															PSAP
															ATP2A2
															EPB41L2
															PPP1R12A
															UGDH
															SLC3A2
															GNB1
															PSMD11
															PSMC3
															RPS12
															ACO2
															HNRNPH1
															PARK7
															RPL7A
															HNRNPL
															DAB2
															PFKP
															CTNNA1
															DDX1
															EEF1B2
															AP2M1
															RAB11B
															ERP44
															RAB14
															CAPN1
															EIF3A
															NME2
															AHSG
															EHD1
															VPS35
															EIF4A2
															SET
															TXNDC5
															FKBP1A
															GNB2
															SFPQ
															PSMC1
															ACTR1A
															AP2A2
															USP14
															PSMD3
															LRRC59
															PDLIM4
															S100A6
															APMAP
															FLG2
															RPSA
															SYNCRIP
															PA2G4
															SERPINB6
															PPP2CA
															STRAP
															LRRFIP1
															HLA-A
															BLVRB
															ATL3
															MAPK1
															RPL6
															IDH2
															GC
															RPL11
															LRPPRC
															HINT1
															RAB7A
															XRCC5
															PABPC1
															BSG
															CAST
															RPS17
															RAN
															PCBP2
															PGM3
															FHL1
															IGFBP5
															LIMA1
															HNRNPU
															KLC1
															RAB3B
															RPL23
															HSD17B4
															TWF1
															OTUB1
															VASP
															TARS
															GLUD1
															RPL10
															SCRN1
															ARCN1
															CALML5
															PSMB5
															PSMC4
															BAG3
															RPL10A
															XRCC6
															HNRNPD
															PSMA6
															TPP2
															DSC1
															RARS
															MYO1B
															RPL9
															CASP14
															RPL8
															DBNL
															EIF3B
															ARPC4
															PSMC6
															A2M
															DSG1
															ATP6V1B2
															SEC13
															ACADVL
															RCN3
															PSMA4
															S100A7
															EIF3I
															RPL26
															FBLIM1
															PHB
															RPL17
															STAT1
															RPS9
															EIF4B
															HSPH1
															DYNC1LI2
															FAM114A1
															NSF
															SOD1
															PSMA1
															YARS
															FLOT1
															SRM
															FTH1
															PSMA2
															PRDX3
															NAP1L4
															PRDX5
															TNPO1
															UAP1
															PSMA3
															KRT33B
															COL1A1
															ESYT1
															JUP
															RPS5
															AKAP12
															IGF2BP3
															PAFAH1B1
															RPL5
															WARS
															NACA
															EIF2S3
															EIF6
															CBR1
															DARS
															CDC37
															LMAN1
															HNRNPC
															RAC1
															IGF2BP1
															AHCY
															RPL7
															DBI
															RPL18A
															RUVBL1
															ERP29
															SSR4
															AK1
															CD59
															ARL8A
															GSTO1
															PSME1
															RPS7
															BCAP31
															LPP
															GOT2
															LAP3
															SH3BGRL3
															C1QBP
															FABP5
															PHPT1
															TMEM43
															RRAS
															SPARC
															RAB10
															RCN2
															RPS14
															HIST1H2BK
															RTCB
															EIF4H
															GLS
															KRT73
															PIP
															CORO1B
															RPL24
															RAB8A
															MBOAT7
															S100A8
															LTA4H
															MPRIP
															EIF3L
															ST13
															TWF2
															UACA
															DCTN2
															ACOT7
															DYNC1LI1
															ILF3
															G3BP1
															ETFA
															SAR1A
															HARS
															MDH1
															RPL30
															AKR1A1
															NAPA
															RPS10
															RAP1GDS1
															RPL18
															RPL15
															STX12
															ARPC3
															ACSL3
															RAD23B
															BLMH
															RPS16
															EIF3G
															DECR1
															MYDGF
															NPLOC4
															HIST1H2AB
															ATP5PD
															GLO1
															S100A13
															CLTB
															SBSN
															SQSTM1
															RPL12
															MTPN
															CSTB
															HNRNPH2
															COL1A2
															TOR1AIP2
															PSMD4
															GNA11
															HNRNPR
															LETM1
															LMNB2
															IGF2BP2
															EFHD2
															RRAS2
															PGLS
															CAPRIN1
															HNRNPF
															IDH1
															LAMP2
															SSBP1
															FKBP4
															RPL13A
															ERGIC1
															DDX39B
															CLTA
															HSPE1
															IGHG1
															PSMD1
															ADH5
															ANXA11
															SMS
															EIF2S1
															ITGA1
															PFKL
															SEC24C
															GLRX
															RPS15A
															PRKAR1A
															PSMB1
															ATP5PB
															DDB1
															NARS
															UBAP2L
															SRPRB
															ALDOC
															VARS
															PEPD
															EIF2S2
															EIF3E
															PSMA7
															PDLIM2
															KRT18
															AP3B1
															GSR
															TMED9
															SRSF3
															ACO1
															GYG1
															RBMX
															SERPINB3
															39692
															CYB5B
															ATP5F1C
															NAP1L1
															RPL14
															RPL27A
															RPS20
															HSP90AB4P
															HBB
															COPE
															HSD17B10
															SUGT1
															EIF3D
															PRKAR2A
															PGRMC2
															RAP1A
															NSFL1C
															MCAM
															CMPK1
															RPS24
															RPL23A
															RPL19
															RPS11
															BAG2
															CTNNB1
															FARSB
															UQCRC1
															AFP
															ACSL4
															PZP
															MARS
															TBCA
															ME1
															IGFBP4
															HNRNPAB
															KRT4
															VAMP3
															MAPRE1
															CSRP2
															SDHA
															PSMD12
															CPNE3
															NUDC
															ANPEP
															MT2A
															PTGES3
															THY1
															ARPC5
															PSMD6
															RPS21
															UCHL3
															NMT1
															DNAJA1
															RPS23
															GNAS
															ACTR1B
															PPP2R2A
															RHOG
															CSTA
															PSMD13
															FDPS
															TXNDC17
															RPL13
															MIF
															RPS19
															CYCS
															RSU1
															RPLP1
															GNG12
															RAC2
															NCEH1
															RPS25
															COL6A3
															EIF5B
															FERMT2
															INF2
															RAB11FIP5
															CSDE1
															DPP3
															HBA1
															EPHA2
															HMGB1
															HNRNPDL
															PFN2
															ATP5PO
															PCMT1
															CIRBP
															TRIM28
															RAP1B
															PITRM1
															P3H1
															PDAP1
															FUS
															PSMD10
															GLRX3
															AP3D1
															SLC25A3
															PPP1R18
															RPL27
															CHCHD3
															NUTF2
															COX5A
															HSD17B12
															PTPN1
															PYGL
															DNAJB4
															ACAT1
															PACSIN2
															RPL21
															VAPB
															SBDS
															UGP2
															REEP5
															TFG
															SCP2
															DYNLRB1
															SDHB
															INA
															PSMB2
															FAM120A
															PABPC4
															FLII
															YBX3
															RAB21
															OXSR1
															EIF3M
															COL6A1
															GSPT1
															NAGK
															DYNLL1
															IPO7
															VAPA
															EIF3H
															KPNA4
															DLST
															KARS
															CAP2
															PTPN11
															MANF
															LGALS3
															LTF
															KPNA3
															RALB
															SPCS2
															ABCE1
															STX7
															SRSF7
															GSTM2
															SERPINB1
															RPL36
															SNAP23
															COX6B1
															ELOB
															RAB8B
															KRT34
															TNKS1BP1
															PXN
															RANGAP1
															RAB2A
															AARS
															ITIH2
															RUVBL2
															HNRNPM
															UBR4
															NDRG1
															PSAT1
															CD81
															RPL22
															ETF1
															STOML2
															TJP1
															TOM1
															SRP72
															ANXA7
															HLA-B
															SEC24D
															ERLIN2
															UBE2L3
															TARDBP
															RPS6
															UQCRC2
															SH3BGRL
															RPL26L1
															PSMB7
															TMOD3
															CD63
															CLIP2
															CUTA
															ROCK2
															FKBP3
															ENAH
															SPATS2L
															PSMB4
															PFDN2
															SUCLA2
															SLC16A3
															TMED4
															CD99
															GMFB
															H2AFX
															RPS27
															SRI
															ARF6
															PDCD5
															RPL28
															S100A10
															KRT24
															EPHB2
															UBE2V1
															C3
															EIF1
															FH
															G3BP2
															AZGP1
															CTNND1
															NPTN
															ETFB
															EIF3F
															GSTM3
															UBQLN2
															RAB6A
															TMX3
															SERPINB12
															SNX3
															SGTA
															PAWR
															OAT
															MXRA7
															SERPINB8
															EIF3J
															APEH
															S100A16
															NUDT5
															ARL6IP5
															HEBP1
															AIMP2
															RPL34
															GART
															SNRPD2
															HEBP2
															TMX1
															HDGF
															ATP5F1D
															SEC61B
															B2M
															RPL35
															RBBP7
															CYB5A
															RAB35
															IGKC
															LARS
															FLG
															TJP2
															PSMB3
															CNDP2
															QARS
															SERPINB2
															PSMB6
															CNBP
															ITGA5
															ILF2
															SKP1
															CAVIN3
															GNAQ
															UBE2N
															ITGA3
															OLA1
															XPNPEP1
															SHMT2
															BID
															RALA
															CDV3
															PGRMC1
															ARL3
															STMN1
															DENR
															HRAS
															CS
															SUCLG1
															MAP4K4
															CCDC47
															RNPEP
															RPS27L
															APOB
															SPRR2E
															RPS13
															RPL3L
															SLC2A1
															PDHA1
															PPP1R14B
															RPL36AL
															SEC62
															MBNL1
															UFM1
															AAMDC
															ALDH9A1
															KRT80
															PSMD7
															ELOC
															RPS26
															MTHFD1
															PFDN5
															HIST1H3A
															ALDH7A1
															MARCKSL1
															APOH
															NRBP1
															CPNE1
															DNAJB11
															CTPS1
															RPL32
															MCFD2
															YKT6
															TAX1BP3
															CRYAB
															CNPY2
															PTGR1
															PAFAH1B2
															ATP5MD
															VTA1
															ATP6V1G1
															ERLIN1
															SNX1
															DCD
															HMGN1
															ERH
															SUMO2
															ATXN2L
															RPL38
															IMPDH2
															RTRAF
															DDAH1
															SCAMP3
															HGS
															HERC4
															SH3KBP1
															PSMD9
															SARS
															ADSS
															LRRC47
															MAT2A
															NSDHL
															RPS28
															MAP2K1
															TXNL1
															FARSA
															DNAJA2
															XP32
															UQCRH
															SRP54
															AGFG1
															EIF4G3
															ENG
															ADD1
															SLC1A5
															COX5B
															FAH
															TSG101
															ATP6V1H
															VPS26B
															KHDRBS1
															STK39
															ITIH3
															ECPAS
															ZMPSTE24
															APOA1
															PARVA
															PAICS
															USP9X
															ARFGAP1
															RANBP1
															MAGED2
															PAPSS2
															LIMS1
															C4A
															PAK2
															SERPINE1
															RBM3
															SH3GL1
															ILK
															SNRPD3
															SRP14
															UBQLN1
															HIST1H1C
															AHSA1
															RPL31
															LYZ
															TPR
															FHL3
															EIF4E
															RPL29
															MYADM
															STAU1
															SCAMP1
															YIF1A
															VBP1
															DDAH2
															GPS1
															RPL37A
															CAV2
															RPL36A
															PLP2
															SEC16A
															SNX12
															GSTM1
															ECM1
															CAD
															BAX
															GLIPR2
															HIST1H1B
															GSS
															SRP19
															SP100
															EFTUD2
															LYPLA2
															TF
															CTNNA2
															EPB41L3
															SLC9A3R2
															LGALS7
															AIMP1
															ADK
															DDX6
															TRAP1
															CYFIP1
															VPS26A
															SWAP70
															HIST1H1E
															F2
															FBLN1
															ITIH4
															PFDN6
															PPP1R2
															LARP1
															TXLNA
															FIS1
															JPT1
															CSE1L
															EIF5
															UBE2I
															RPS29
															PITPNA
															PMM2
															COX4I1
															LRRFIP2
															ARPP19
															PURB
															NEDD8
															UBE2K
															TSTA3
															DNAJB1
															SUMO3
															MYH2
															AP2S1
															UQCRFS1
															TGM3
															COL2A1
															GGCT
															FAF2
															CAPG
															CCDC6
															XPO1
															GNA13
															SLC25A24
															RAD23A
															PHGDH
															PPME1
															SRP68
															THOP1
															HPRT1
															EHD4
															TSN
															METAP2
															MTAP
															ACP1
															ATXN2
															PLOD2
															EEA1
															KTN1
															HADHB
															PDE5A
															GBE1
															UGGT1
															P4HA2
															DPP4
															TMED10
															ATP6V0D1
															SCARB2
															ALDH18A1
															NPC2
															ECHS1
															DDOST
															MFGE8
															ABCC1
															ATP6V1A
															SSB
															CTSC
															H2AFY
															PLOD1
															LRPAP1
															NANS
															RAB5B
															LMAN2
															WFS1
															FTL
															RTN3
															CTSA
															HACD3
															COPB1
															HM13
															U2AF2
															GLG1
															RECK
															PBXIP1
															CTSZ
															SQOR
															CYB5R1
															SNX6
															IGFBP7
															TMED7
															LNPK
															GYS1
															RAB5A
															GPX8
															IKBIP
															GSTK1
															APEX1
															PON2
															SGSH
															HMGA1
															GORASP2
															FLOT2
															CARS
															PTBP1
															TRIOBP
															OPTN
															RFTN1
															TPP1
															F3
															VDAC3
															STT3A
															ALDH2
															IARS2
															LAMC1
															NONO
															TOR1AIP1
															SNX18
															DNM2
															MLEC
															MTDH
															FKBP7
															NDUFS1
															ITGAV
															THRAP3
															NOMO2
															GRN
															MAVS
															ERO1A
															PARP4
															AIFM1
															TOMM70
															DDT
															GBA
															GNS
															TBCB
															EMD
															TIGAR
															PPA2
															UTRN
															PGM1
															BCAT1
															SSR1
															CLPTM1
															SFXN1
															TGOLN2
															PRCP
															SRSF1
															NDUFB10
															HNRNPH3
															ANO10
															LAMP1
															PTRH2
															ADRM1
															SACM1L
															KPNA1
															CNP
															LAMTOR5
															EGFR
															NT5C2
															REXO2
															ESYT2
															PYCR1
															HDGFL2
															PLD3
															PCYT1B
															RDH11
															MAP7D1
															SNRPA
															SUCLG2
															AKT1S1
															GPX1
															PRAF2
															GRHPR
															HSDL2
															NNT
															WLS
															CBX3
															QDPR
															GRPEL1
															ECE1
															STXBP1
															NUCB1
															ETHE1
															CD9
															PPP1R7
															TES
															ATP5ME
															CRKL
															NDUFA9
															NIPSNAP1
															TST
															ATP6V1F
															PIP4K2C
															GAA
															FKBP2
															CKB
															ACAA1
															OSBP
															FKBP9
															TRAM1
															GCN1
															OGDH
															CRK
															CRYZ
															PTK7
															PPP1R12C
															MTCH2
															STIM1
															CCDC50
															ASNA1
															SCCPDH
															TBL2
															RAB32
															SCFD1
															CDC42BPB
															PDHB
															NUCB2
															ELAVL1
															GREM1
															PIN1
															DDX19B
															ABHD12
															FAP
															APOL2
															EWSR1
															APRT
															SMURF2
															TCEAL3
															AHCYL1
															SEC61A1
															CPPED1
															NOP58
															PVR
															RER1
															KPNA6
															LOXL2
															CADM1
															TXN2
															CERS2
															TLDC1
															COPS4
															SNTB2
															MAP2K2
															LMOD1
															PDXK
															ATP1B3
															FXR1
															MGLL
															AK3
															HSBP1
															DAD1
															EPS15L1
															WDR44
															RAB13
															SOAT1
															PPP4C
															SPCS3
															PRKACA
															STAT3
															LAMTOR3
															CLINT1
															PITPNB
															NDUFS6
															DNAJC3
															PDIA5
															DHCR7
															GATD3B
															SLC25A1
															CSNK2B
															PMPCB
															CTGF
															DPYSL3
															SMTN
															WDR61
															SH3GLB1
															SPAG9
															MGST3
															PDCD6
															DHRS7
															SFXN3
															STAM
															HAGH
															LPAR1
															COPS2
															MT-CO2
															SRRM2
															UBE2Z
															SERPINE2
															FXR2
															CD47
															HMOX2
															SLC12A4
															SRPRA
															GNPNAT1
															CD276
															CAVIN2
															DCTD
															SERINC1
															DNM1L
															RAB23
															DUSP3
															ACAT2
															EXOC8
															EMP3
															BZW1
															DIABLO
															HK2
															PSMD5
															RASA1
															UFD1
															NCLN
															DAP
															IFITM3
															SLC44A2
															TOM1L2
															MOGS
															UBA6
															PLEKHO2
															TCF25
															GABARAP
															VPS29
